# What influences selection of native phosphorelay architectures?

**DOI:** 10.1101/2020.05.21.108001

**Authors:** Rui Alves, Baldiri Salvado, Ron Milo, Ester Vilaprinyo, Albert Sorribas

## Abstract

Phosphorelays are signal transduction circuits that combine four different phosphorylatable protein domains for sensing environmental changes and use that information to adjust cellular metabolism to the new conditions in the milieu. Five alternative circuit architectures account for more than 99% of all phosphorelay operons annotated in over 9000 fully sequenced genomes, with one of those architectures accounting for more than 72% of all cases.

Here we asked if there are biological design principles that explain the selection of preferred phosphorelay architectures in nature and what might those principles be. We created several types of data-driven mathematical models for the alternative phosphorelay architectures, exploring the dynamic behavior of the circuits in concentration and parameter space, both analytically and through over 10^8^ numerical simulations. We compared the behavior of architectures with respect to signal amplification, speed and robustness of the response, noise in the response, and transmission of environmental information to the cell.

Clustering analysis of massive Monte Carlo simulations suggests that either information transmission or metabolic cost could be important in selecting the architecture of the phosphorelay. A more detailed study using models of kinetically well characterized phosphorelays (Spo0 of *Bacillus subtilis* and Sln1-Ypd1-Ssk1-Skn7 of *Saccharomyces cerevisiae*) shows that information transmission is maximized by the natural architecture of the phosphorelay. In view of this we analyze seventeen additional phosphorelays, for which protein abundance is available but kinetic parameters are not. The architectures of 16 of these are also consistent with maximization of information transmission.

Our results highlight the complexity of the genotype (architecture, parameter values, and protein abundance) to phenotype (physiological output of the circuit) mapping in phosphorelays. The results also suggest that maximizing information transmission through the circuit is important in the selection of natural circuit genotypes.
