## Supplemental Table S2 for "What influences selection of native phosphorelay architectures?"

### Sheet: Parameter sets
Rate constant	Parameter set 1	Parameter set 2	Parameter set 3	Parameter set 4
k1	Scanned during calculation as proxy for signal.	Scanned during calculation as proxy for signal.	Scanned during calculation as proxy for signal.	Scanned during calculation as proxy for signal.
k2	Scanned during calculation as proxy for signal.	Scanned during calculation as proxy for signal.	Scanned during calculation as proxy for signal.	Scanned during calculation as proxy for signal.
k3,k8,k11,k14,k17	0.000139 nM-1 s-1	0.000139 nM-1 s-1	0.000139 nM-1 s-1	0.000139 nM-1 s-1
k4	0.083 s-1	0.083 s-1	0.083 s-1	0.083 s-1
k5	0.083 s-1	0.083 s-1	0.083 s-1	0.083 s-1
k9,k18	0.028 s-1	0.028 s-1	0.028 s-1	0.028 s-1
k10	0.0056 s-1	0.0056 s-1	0.028 s-1	0.028 s-1
k19	0.0056 s-1	0.028 s-1	0.0056 s-1	0.028 s-1
k12	0.139 s-1	0.139 s-1	0.139 s-1	0.139 s-1
k13,k16	0.22 s-1	0.22 s-1	0.22 s-1	0.22 s-1
k15	0.056 s-1	0.056 s-1	0.056 s-1	0.056 s-1

### Sheet: M1 vs M2 vs M22 vs M3 vs M4
Table S2 - Low resolution atlas for the behavior of the various architectures under varying parameters , ratios between signal transmission domains, and absolute proteins abundances. Parameter sets 1-4 are define in the parameter sets Tab.
This tab: Comparison between the five architectures under conditions where all architectures have the same abundances and ratios of abundance for comparable signal transmission domains.Column A - Parameter Sets. Column B - ratios between signal transmission domain abundances.
Column C - Absolute protein abundances for HK:RR1:Hpt:RR2. Column D - Is environmental signal modulating HK phosphorylation (HK->HKP) or dephosphorylation (HKP->HK)? Column E - Architecture with the lowest standard deviation/mean parameter, indicating a robustness in the
capacity to transmit environmental information. Column F - Rank of architectures from the lowest to the highest standard deviation/mean parameter, indicating a robustness in the capacity to transmit environmental information (Lowest rank>2nd lowest rank>...).
G - Architecture with the highest capacity to transmit information when signal intensity is low. H - Architecture with the highest capacity to transmit information when signal intensity is high. J - Rank of architectures ordered from highest >...> lowest capacity to transmit information
when signal intensity if low. K - Rank of architectures ordered from highest >...> lowest capacity to transmit information when signal intensity if high.
A	B	C	D	E	F	G		H	J		K
Parameter Set	Ratios between domains	PR copy number	Signal Modulation	Robustness of information transmission capacity		Maximal information transmission capacity			Ranks of maximal information transmission capacity
				Best architecture	Rank of architectures	Low signal		High signal	Low signal		High signal
1	1:1:1:1	10	SK->SKP	M22	M22>M4>M2>M3>M1	M22		M3	M22>M4>M3>M1>M2		M3>M22>M4>M2>M1
2	1:1:1:1	10	SK->SKP	M4	M4>M2>M1>M3>M22	M22		M22	M22>M4=M3=M1=M2		M22>M3>M4=M1>M2
3	1:1:1:1	10	SK->SKP	M4	M4>M22>M2=M1>M3	M4		M3	M4>M22>M3=M2=M1		M3>M22>M4>M2>M1
4	1:1:1:1	10	SK->SKP	M4	M4>M2>M1>M3=M22	M22		M3	M22>M4>M1>M3>M2		M3>M22>M4>M2>M1
1	1:1:1:1	10	SKP->SK	M3	M3>M2>M1>M4>M22	M3		M3	M3>M22>M4>M1=M2		M3>M4>M22>M1=M2
2	1:1:1:1	10	SKP->SK	M3	M3>M2>M4>M22>M1	M22		M22	M22>M3>M2=M4>M1		M22>M3>M4>M2>M1
3	1:1:1:1	10	SKP->SK	M3	M3>M2>M1>M4>M22	M3		M3	M3=M22>M4>M1=M2		M3>M4>M22>M2>M1
4	1:1:1:1	10	SKP->SK	M3	M3>M22>M4>M1=M2	M22		M3=M4	M22>M3>M1>M4>M2		M3=M4>M22>M2>M1
1	1:1:1:1	100	SK->SKP	M1	M1>M4>M22>M3=M2	M1=M22		M22	M1=M22>M3>M4>M2		M22>M3>M2>M1>M4
2	1:1:1:1	100	SK->SKP	M1	M1>M22>M4>M3>M2	M1		M22	M1>M22>M2=M3>M4		M22>M2>M1>M3>M4
3	1:1:1:1	100	SK->SKP	M1	M1>M4>M22>M3=M2	M1		M22	M1>M22>M3>M4>M2		M22>M3>M1=M2>M4
4	1:1:1:1	100	SK->SKP	M1	M1>M22>M4>M1=M3	M1		M1	M1>M22>M4=M3=M2		M1>M22>M3>M2>M4
1	1:1:1:1	100	SKP->SK	M3	M3>M2>M4>M1>M22	M22		M2	M22>M1>M3>M2>M4		M2>M3>M2>M1>M4
2	1:1:1:1	100	SKP->SK	M22	M2>M3>M4>M22>M1	M1		M22	M1>M22>M2>M3>M4		M22>M1>M2>M3>M4
3	1:1:1:1	100	SKP->SK	M3	M3>M2>M4>M1>M22	M22		M22	M22>M1>M3>M2>M4		M22>M1>M3>M2>M4
4	1:1:1:1	100	SKP->SK	M3	M3>M2>M4>M22>M1	M1		M1	M1>M22>M3=M2=M4		M1>M22>M3=M2=M4
1	1:1:1:1	1000	SK->SKP	M4	M4>M1>M22>M3>M2	M1=M22		M1=M22	M1=M22>M3>M4>M2		M22>M1>M3>M2>M4
2	1:1:1:1	1000	SK->SKP	M4	M4>M1>M22>M3>M2	M1=M22		M22	M1=M22>M3>M4>M2		M22>M1>M3>M2>M4
3	1:1:1:1	1000	SK->SKP	M22	M22>M1>M4>M2>M3	M1		M1	M1>M22>M4>M3>M2		M1>M22>M3>M2>M4
4	1:1:1:1	1000	SK->SKP	M1	M1>M4>M22>M2>M3	M22		M22	M22>M1>M4=M3>M2		M22>M1>M3>M4=M2
1	1:1:1:1	1000	SKP->SK	M2	M2=M4>M3>M1=M22	M1=M22		M1=M22	M1=M22>M3>M4=M2		M1=M22>M3>M4=M2
2	1:1:1:1	1000	SKP->SK	M2	M2=M4>M3>M1=M22	M22		M22	M22=M1>M3>M4=M2		M22=M1>M3>M4=M2
3	1:1:1:1	1000	SKP->SK	M4	M4=M2>M3>M22>M1	M1		M1	M1>M22>M3>M4>M2		M1>M22>M3>M4>M2
4	1:1:1:1	1000	SKP->SK	M4	M4=M2>M3>M22>M1	M22		M22	M22>M1>M3>M4=M2		M22=M1>M3>M4=M2
1	1:1:1:1	10000	SK->SKP	M1	M1>M22>M2>M4>M3	M1		M4	M1>M22>M4>M3>M2		M4=M1=M22=M3>M2
2	1:1:1:1	10000	SK->SKP	M1	M1>M22>M4>M2>M3	M1		M22=M4	M1=M22>M4>M3>M2		M22=M4>M1>M3>M2
3	1:1:1:1	10000	SK->SKP	M1	M1>M22>M4>M2>M3	M1		M4	M1>M22>M4>M3>M2		M4=M1=M22=M3>M2
4	1:1:1:1	10000	SK->SKP	M1	M1>M22>M2>M4>M3	M1		M4	M1=M22>M4>M3>M2		M4=M22>M1>M3>M2
1	1:1:1:1	10000	SKP->SK	M22	M22>M1>M2>M3>M4	M1		M1	M1>M22>M4>M3>M2		M1>M22>M4>M3>M2
2	1:1:1:1	10000	SKP->SK	M1	M1>M22>M2>M3>M4	M1		M22	M1>M22>M4>M3>M2		M22=M1>M4>M3>M2
3	1:1:1:1	10000	SKP->SK	M2	M2>M22>M1>M3>M4	M1		M1	M1>M22>M4>M3>M2		M1>M22>M4>M3>M2
4	1:1:1:1	10000	SKP->SK	M2	M2>M3>M1>M22>M4	M22		M1	M22>M1>M4>M3>M2		M1>M22>M4>M3>M2
1	1:1:1:1	100000	SK->SKP	M1	M1>M22>M2>M4>M3	M4		M22	M4>M1>M22>M3>M1		M4>M22>M1=M3>M2
2	1:1:1:1	100000	SK->SKP	M1	M1>M2>M22>M3>M4	M4		M4	M4>M1>M22>M3>M2		M4=M3>M1>M22>M2
3	1:1:1:1	100000	SK->SKP	M1	M1=M22>M2>M4>M3	M4		M4	M4>M1>M22>M3>M2		M4=M3=M22=M1>M2
4	1:1:1:1	100000	SK->SKP	M1	M1>M22>M4>M2>M3	M4		M4	M4>M1>M22>M3=M2		M4=M22=M3=M1>M2
1	1:1:1:1	100000	SKP->SK	M3	M3>M2>M1=M22>M4	M4		M4	M4>M1=M22>M3>M2		M4>M1=M22>M3>M2
2	1:1:1:1	100000	SKP->SK	M1	M3>M2>M1=M22>M4	M4		M4	M4>M1>M22>M3>M2		M4>M1>M22>M3>M2
3	1:1:1:1	100000	SKP->SK	M3	M3>M2>M22>M1>M4	M4		M4	M4>M1>M22>M3>M2		M4>M1>M22>M3>M2
4	1:1:1:1	100000	SKP->SK	M3	M3>M2>M1>M22>M4	M4		M4	M4>M1>M22>M3>M2		M4>M1>M22>M3>M2

### Sheet: M1 vs M2 vs M22 vs M3
Table S2 - Low resolution atlas for the behavior of the various architectures under varying parameters , ratios between signal transmission domains, and absolute proteins abundances. Parameter sets 1-4 are define in the parameter sets Tab.
This tab: Comparison between architectures M1-M2-M22-M3 under conditions where all architectures have the same abundances and ratios of abundance for comparable signal transmission domains.Column A - Parameter Sets. Column B - ratios between signal transmission domain abundances.
Column C - Absolute protein abundances for HK:RR1:Hpt:RR2. Column D - Is environmental signal modulating HK phosphorylation (HK->HKP) or dephosphorylation (HKP->HK)? Column E - Architecture with the lowest standard deviation/mean parameter, indicating a robustness in the
capacity to transmit environmental information. Column F - Rank of architectures from the lowest to the highest standard deviation/mean parameter, indicating a robustness in the capacity to transmit environmental information (Lowest rank>2nd lowest rank>...).
G - Architecture with the highest capacity to transmit information when signal intensity is low. H - Architecture with the highest capacity to transmit information when signal intensity is high. J - Rank of architectures ordered from highest >...> lowest capacity to transmit information
when signal intensity if low. K - Rank of architectures ordered from highest >...> lowest capacity to transmit information when signal intensity if high.
A	B	C	D	E	F	G		H	J		K
Parameter Set	Ratios between domains	PR copy number	Signal Modulation	Robustness of information transmission capacity		Maximal information transmission capacity			Ranks of maximal information transmission capacity
				Best architecture	Rank of architectures	Low signal		High signal	Low signal		High signal
1	01:10:00	100:1000	SK->SKP	M1	M1>M22>M2>M3	M1=M22		M3	M1=M22>M3>M2		M3>M22=M2>M1
2	01:10:00	100:1000	SK->SKP	M1	M1>M22>M2>M3	M22=M1		M3	M22>M1>M3>M2		M3>M2>M22>M1
3	01:10:00	100:1000	SK->SKP	M1	M1>M22>M2>M3	M1=M22		M3	M1=M22>M3>M2		M3>M2>M22>M1
4	01:10:00	100:1000	SK->SKP	M1	M1>M22>M2>M3	M22		M3	M22>M1>M3>M2		M3>M2>M22>M1
1	01:10:00	100:1000	SKP->SK	M2	M2>M3>M1>M22	M22		M3	M22>M1=M3>M2		M3>M22>M2>M1
2	01:10:00	100:1000	SKP->SK	M3	M3>M2>M1>M22	M22		M22=M3	M22>M1>M3>M1		M22>M3>M2>M1
3	01:10:00	100:1000	SKP->SK	M2	M2>M·>M22>M1	M1=M22=M3		M3	M22=M1=M3>M2		M3>M2>M1=M22
4	01:10:00	100:1000	SKP->SK	M3	M3>M2>M1>M22	M22		M3	M22>M1>M3>M2		M3>M22>M1>M2
1	01:10:00	1000:10000	SK->SKP	M1	M1>M22>M2>M3	M1		M1	M1>M22>M3>M2		M1=M3>M22>M2
2	01:10:00	1000:10000	SK->SKP	M22	M22>M1>M2>M3	M1		M1	M1>M22>M3>M2		M1>M3>M22>M2
3	01:10:00	1000:10000	SK->SKP	M1	M1>M22>M2>M3	M1		M1	M1>M22>M3>M2		M1=M3>M22>M2
4	01:10:00	1000:10000	SK->SKP	M22	M22>M1>M2>M3	M1		M1	M1>M22>M3>M2		M1>M3>M22>M2
1	01:10:00	1000:10000	SKP->SK	M2	M2>M3>M22>M1	M1		M1	M1>M22>M3>M2		M1>M22>M3>M2
2	01:10:00	1000:10000	SKP->SK	M2	M2>M3>M22>M1	M!		M1	M1>M22>M3>M2		M1>M22>M3>M2
3	01:10:00	1000:10000	SKP->SK	M2	M2>M3>M22>M1	M1		M1	M1>M22>M3>M2		M1>M22>M3>M2
4	01:10:00	1000:10000	SKP->SK	M2	M2>M3>M22>M1	M!		M1	M1>M22>M3>M2		M1>M22>M3>M2
1	"1:100"	100:10000	SK->SKP	M1	M1>M22>M2>M3	M22=M1		M3	M22=M1>M3>M2		M3>M2>M22>M1
2	"1:100"	100:10000	SK->SKP	M1	M1>M22>M2>M3	M22		M3	M22>M1>M3>M2		M3>M2>M22>M1
3	"1:100"	100:10000	SK->SKP	M1	M1>M22>M2>M3	M22=M1		M3	M22=M1>M3>M2		M3>M2>M1>M22
4	"1:100"	100:10000	SK->SKP	M1	M1>M22>M2>M3	M22		M3	M22>M1>M3>M2		M3>M2>M1>M22
1	"1:100"	100:10000	SKP->SK	M2	M2>M3>M1>M22	M22		M3	M22>M1=M3>M2		M3>M22>M2>M1
2	"1:100"	100:10000	SKP->SK	M2	M2>M3>M1>M22	M22		M22=M3	M22>M1>M3>M2		M22>M3>M2>M1
3	"1:100"	100:10000	SKP->SK	M2	M2>M3>M1=M22	M1=M22=M3		M3	M1=M22=M3>M2		M3>M2>M22=M1
4	"1:100"	100:10000	SKP->SK	M2	M2>M3>M1=M22	M22		M22=M3	M22=M1>M3>M2		M22=M3>M1>M2
1	"1:1000"	100:100000	SK->SKP	M1	M1>M22>M2>M3	M22=M1		M3	M22=M1>M3>M2		M3>M2>M22>M1
2	"1:1000"	100:100000	SK->SKP	M1	M1>M22>M2>M3	M22		M3	M22>M1>M3>M2		M3>M2>M22>M1
3	"1:1000"	100:100000	SK->SKP	M1	M1>M22>M2>M3	M22=M1		M3	M22=M1>M3>M2		M3>M2>M22>M1
4	"1:1000"	100:100000	SK->SKP	M1	M1>M22>M2>M3	M22		M3	M22>M1>M3>M2		M3>M2>M22>M1
1	"1:1000"	100:100000	SKP->SK	M2	M2>M3>M22>M1	M22		M3	M22>M1>M3>M2		M3>M22=M2>M1
2	"1:1000"	100:100000	SKP->SK	M2	M2>M3>M22>M1	M22		M22	M22>M1>M3>M2		M22>M3>M2>M1
3	"1:1000"	100:100000	SKP->SK	M2	M2>M3>M22>M1	M1		M3	M1>M3>M22>M2		M3>M22>M1>M2
4	"1:1000"	100:100000	SKP->SK	M2	M2>M3>M22>M1	M22		M22	M22>M1>M3>M2		M22>M1>M3>M2

### Sheet: M1 vs M22
Table S2 - Low resolution atlas for the behavior of the various architectures under varying parameters , ratios between signal transmission domains, and absolute proteins abundances. Parameter sets 1-4 are define in the parameter sets Tab.
This tab: Comparison between architectures M1-M22 under conditions where all architectures have the same abundances and ratios of abundance for comparable signal transmission domains.Column A - Parameter Sets. Column B - ratios between signal transmission domain abundances.
Column C - Absolute protein abundances for HK:RR1:Hpt:RR2. Column D - Is environmental signal modulating HK phosphorylation (HK->HKP) or dephosphorylation (HKP->HK)? Column E - Architecture with the lowest standard deviation/mean parameter, indicating a robustness in the
capacity to transmit environmental information. Column F - Rank of architectures from the lowest to the highest standard deviation/mean parameter, indicating a robustness in the capacity to transmit environmental information (Lowest rank>2nd lowest rank>...).
G - Architecture with the highest capacity to transmit information when signal intensity is low. H - Architecture with the highest capacity to transmit information when signal intensity is high. J - Rank of architectures ordered from highest >...> lowest capacity to transmit information
when signal intensity if low. K - Rank of architectures ordered from highest >...> lowest capacity to transmit information when signal intensity if high.
A	B	C	D	E	F	G		H	J		K
Parameter Set	Ratios between domains	PR copy number	Signal Modulation	Robustness of information transmission capacity		Maximal information transmission capacity			Ranks of maximal information transmission capacity
				Best architecture	Rank of architectures	Low signal		High signal	Low signal		High signal
1	01:10:10	10:100:10:100	SK->SKP	M1	M1>M22	M22		M22	M22>M1		M22>M1
2	01:10:10	10:100:10:100	SK->SKP	M1	M1>M22	M22		M22	M22>M1		M22>M1
3	01:10:10	10:100:10:100	SK->SKP	M1	M1>M22	M22		M22	M22>M1		M22>M1
4	01:10:10	10:100:10:100	SK->SKP	M1	M1>M22	M22		M22	M22>M1		M22>M1
1	01:10:10	10:100:10:100	SKP->SK	M1	M1>M22	M22		M22	M22>M1		M22>M1
2	01:10:10	10:100:10:100	SKP->SK	M1	M1>M22	M22		M22	M22>M1		M22>M1
3	01:10:10	10:100:10:100	SKP->SK	M1	M1>M22	M22		M22	M22>M1		M22>M1
4	01:10:10	10:100:10:100	SKP->SK	M1	M1>M22	M22		M22	M22>M1		M22>M1
1	1:100:100	10:1000:10:1000	SK->SKP	M1	M1>M22	M22		M22	M22>M1		M22>M1
2	1:100:100	10:1000:10:1000	SK->SKP	M1	M1>M22	M22=M1		M22	M22=M1		M22>M1
3	1:100:100	10:1000:10:1000	SK->SKP	M1	M1>M22	M22=M1		M22	M22=M1		M22>M1
4	1:100:100	10:1000:10:1000	SK->SKP	M1	M1>M22	M22		M22	M22>M1		M22>M1
1	1:100:100	10:1000:10:1000	SKP->SK	M1	M1>M22	M22		M22	M22>M1		M22>M1
2	1:100:100	10:1000:10:1000	SKP->SK	M1	M1>M22	M22		M22	M22>M1		M22>M1
3	1:100:100	10:1000:10:1000	SKP->SK	M1	M1>M22	M22		M22	M22>M1		M22>M1
4	1:100:100	10:1000:10:1000	SKP->SK	M1	M1>M22	M22		M22	M22>M1		M22>M1
1	1:10:1:1	100:1000:100:100	SK->SKP	M1	M1>M22	M1		M1	M1>M22		M1>M22
2	1:10:1:1	100:1000:100:100	SK->SKP	M1	M1>M22	M1		M1	M1>M22		M1>M22
3	1:10:1:1	100:1000:100:100	SK->SKP	M1	M1>M22	M1		M1	M1>M22		M1>M22
4	1:10:1:1	100:1000:100:100	SK->SKP	M1	M1>M22	M1		M1	M1>M22		M1>M22
1	1:10:1:1	100:1000:100:100	SKP->SK	M22	M22>M1	M1		M1	M1>M22		M1>M22
2	1:10:1:1	100:1000:100:100	SKP->SK	M22	M22>M1	M1		M1	M1>M22		M1>M22
3	1:10:1:1	100:1000:100:100	SKP->SK	M22	M22>M1	M1		M1	M1>M22		M1>M22
4	1:10:1:1	100:1000:100:100	SKP->SK	M22	M22>M1	M1		M1	M1>M22		M1>M22
1	1:10:1:10	100:1000:100:1000	SK->SKP	M1=M22	M1=M22	M1		M22	M1>M22		M22>M1
2	1:10:1:10	100:1000:100:1000	SK->SKP	M1=M22	M1=M22	M1		M1	M1>M22		M1>M22
3	1:10:1:10	100:1000:100:1000	SK->SKP	M1=M22	M1=M22	M1		M1	M1>M22		M1>M22
4	1:10:1:10	100:1000:100:1000	SK->SKP	M1=M22	M1=M22	M1		M1	M1>M22		M1>M22
1	1:10:1:10	100:1000:100:1000	SKP->SK	M22	M22>M1	M1		M22	M1>M22		M22>M1
2	1:10:1:10	100:1000:100:1000	SKP->SK	M22	M22>M1	M1		M1	M1>M22		M1>M22
3	1:10:1:10	100:1000:100:1000	SKP->SK	M22	M22>M1	M1		M1	M1>M22		M1>M22
4	1:10:1:10	100:1000:100:1000	SKP->SK	M22	M22>M1	M1		M1	M1>M22		M1>M22
1	1:10:1:100	100:1000:100:10000	SK->SKP	M1=M22	M1=M22	M1		M1=M22	M1>M22		M1=M22
2	1:10:1:100	100:1000:100:10000	SK->SKP	M1=M22	M1=M22	M1		M1	M1>M22		M1>M22
3	1:10:1:100	100:1000:100:10000	SK->SKP	M1=M22	M1=M22	M1		M1	M1>M22		M1>M22
4	1:10:1:100	100:1000:100:10000	SK->SKP	M1=M22	M1=M22	M1		M1	M1>M22		M1>M22
1	1:10:1:100	100:1000:100:10000	SKP->SK	M1=M22	M1=M22	M1		M1=M22	M1>M22		M1=M22
2	1:10:1:100	100:1000:100:10000	SKP->SK	M1=M22	M1=M22	M1		M1	M1>M22		M1>M22
3	1:10:1:100	100:1000:100:10000	SKP->SK	M1=M22	M1=M22	M1		M1	M1>M22		M1>M22
4	1:10:1:100	100:1000:100:10000	SKP->SK	M1=M22	M1=M22	M1		M1	M1>M22		M1>M22
1	1:100:1:1	100:10000:100:100	SK->SKP	M22	M22>M1	M1		M1	M1>M22		M1>M22
2	1:100:1:1	100:10000:100:100	SK->SKP	M22	M22>M1	M1		M1	M1>M22		M1>M22
3	1:100:1:1	100:10000:100:100	SK->SKP	M22	M22>M1	M1		M1	M1>M22		M1>M22
4	1:100:1:1	100:10000:100:100	SK->SKP	M22	M22>M1	M1		M1	M1>M22		M1>M22
1	1:100:1:1	100:10000:100:100	SKP->SK	M22	M22>M1	M1		M1	M1>M22		M1>M22
2	1:100:1:1	100:10000:100:100	SKP->SK	M22	M22>M1	M1		M1	M1>M22		M1>M22
3	1:100:1:1	100:10000:100:100	SKP->SK	M22	M22>M1	M1		M1	M1>M22		M1>M22
4	1:100:1:1	100:10000:100:100	SKP->SK	M22	M22>M1	M1		M1	M1>M22		M1>M22
1	1:100:1:10	100:10000:100:1000	SK->SKP	M22	M22>M1	M1		M1	M1>M22		M1>M22
2	1:100:1:10	100:10000:100:1000	SK->SKP	M22	M22>M1	M1		M1	M1>M22		M1>M22
3	1:100:1:10	100:10000:100:1000	SK->SKP	M22	M22>M1	M1		M1	M1>M22		M1>M22
4	1:100:1:10	100:10000:100:1000	SK->SKP	M22	M22>M1	M1		M1	M1>M22		M1>M22
1	1:100:1:10	100:10000:100:1000	SKP->SK	M22	M22>M1	M1		M1	M1>M22		M1>M22
2	1:100:1:10	100:10000:100:1000	SKP->SK	M22	M22>M1	M1		M1	M1>M22		M1>M22
3	1:100:1:10	100:10000:100:1000	SKP->SK	M22	M22>M1	M1		M1	M1>M22		M1>M22
4	1:100:1:10	100:10000:100:1000	SKP->SK	M22	M22>M1	M1		M1	M1>M22		M1>M22
1	1:100:1:100	100:10000:100:10000	SK->SKP	M22	M22>M1	M1		M1	M1>M22		M1>M22
2	1:100:1:100	100:10000:100:10000	SK->SKP	M22	M22>M1	M1		M1	M1>M22		M1>M22
3	1:100:1:100	100:10000:100:10000	SK->SKP	M22	M22>M1	M1		M1	M1>M22		M1>M22
4	1:100:1:100	100:10000:100:10000	SK->SKP	M22	M22>M1	M1		M1	M1>M22		M1>M22
1	1:100:1:100	100:10000:100:10000	SKP->SK	M22	M22>M1	M1		M1	M1>M22		M1>M22
2	1:100:1:100	100:10000:100:10000	SKP->SK	M22	M22>M1	M1		M1	M1>M22		M1>M22
3	1:100:1:100	100:10000:100:10000	SKP->SK	M22	M22>M1	M1		M1	M1>M22		M1>M22
4	1:100:1:100	100:10000:100:10000	SKP->SK	M22	M22>M1	M1		M1	M1>M22		M1>M22
1	10:1:10:1	1000:100:1000:100	SK->SKP	M1=M22	M1=M22	M22		M22	M22>M1		M22>M1
2	10:1:10:1	1000:100:1000:100	SK->SKP	M1=M22	M1=M22	M22		M22	M22>M1		M22>M1
3	10:1:10:1	1000:100:1000:100	SK->SKP	M1=M22	M1=M22	M1		M1	M1>M22		M1>M22
4	10:1:10:1	1000:100:1000:100	SK->SKP	M1=M22	M1=M22	M22		M22	M22>M1		M22>M1
1	10:1:10:1	1000:100:1000:100	SKP->SK	M1	M1>M22	M22		M1=M22	M22>M1		M1=M22
2	10:1:10:1	1000:100:1000:100	SKP->SK	M1	M1>M22	M22		M1=M22	M22>M1		M1=M22
3	10:1:10:1	1000:100:1000:100	SKP->SK	M1	M1>M22	M1		M1	M1>M22		M1>M22
4	10:1:10:1	1000:100:1000:100	SKP->SK	M1	M1>M22	M22		M1	M22>M1		M1>M22
1	10:1:10:10	1000:100:1000:1000	SK->SKP	M1	M1>M22	M1=M22		M22	M1=M22		M1>M22
2	10:1:10:10	1000:100:1000:1000	SK->SKP	M1	M1>M22	M1		M1	M1>M22		M1>M22
3	10:1:10:10	1000:100:1000:1000	SK->SKP	M1	M1>M22	M22		M1	M22>M1		M1>M22
4	10:1:10:10	1000:100:1000:1000	SK->SKP	M1	M1>M22	M1		M1	M1>M22		M1>M22
1	10:1:10:10	1000:100:1000:1000	SKP->SK	M1=M22	M1=M22	M22		M22=M1	M22>M1		M1=M22
2	10:1:10:10	1000:100:1000:1000	SKP->SK	M1=M22	M1=M22	M1		M1	M1>M22		M1>M22
3	10:1:10:10	1000:100:1000:1000	SKP->SK	M1=M22	M1=M22	M1=M22		M1	M1=M22		M1>M22
4	10:1:10:10	1000:100:1000:1000	SKP->SK	M1=M22	M1=M22	M1		M1	M1>M22		M1>M22
1	10:1:10:100	1000:100:1000:10000	SK->SKP	M1	M1>M22	M22		M1	M22>M1		M1>M22
2	10:1:10:100	1000:100:1000:10000	SK->SKP	M1	M1>M22	M22		M1	M22>M1		M1>M22
3	10:1:10:100	1000:100:1000:10000	SK->SKP	M1	M1>M22	M22		M1	M22>M1		M1>M22
4	10:1:10:100	1000:100:1000:10000	SK->SKP	M1	M1>M22	M22		M1	M22>M1		M1>M22
1	10:1:10:100	1000:100:1000:10000	SKP->SK	M1	M1>M22	M1=M22		M1=M22	M1=M22		M1=M22
2	10:1:10:100	1000:100:1000:10000	SKP->SK	M1	M1>M22	M22		M1=M22	M22>M1		M1=M22
3	10:1:10:100	1000:100:1000:10000	SKP->SK	M1	M1>M22	M1=M22		M1	M1=M22		M1>M22
4	10:1:10:100	1000:100:1000:10000	SKP->SK	M1	M1>M22	M22		M1	M22>M1		M1>M22
1	1:10:1:10	1000:10000:1000:10000	SK->SKP	M1=M22	M1=M22	M1=M22		M22	M1=M22		M22>M1
2	1:10:1:10	1000:10000:1000:10000	SK->SKP	M1	M1>M22	M1=M22		M22	M1=M22		M22>M1
3	1:10:1:10	1000:10000:1000:10000	SK->SKP	M22	M22>M1	M1		M1	M1>M22		M1>M22
4	1:10:1:10	1000:10000:1000:10000	SK->SKP	M1	M1>M22	M22		M22	M22>M1		M22>M1
1	1:10:1:10	1000:10000:1000:10000	SKP->SK	M1=M22	M1=M22	M1=M22		M1=M22	M1=M22		M1=M22
2	1:10:1:10	1000:10000:1000:10000	SKP->SK	M1=M22	M1=M22	M22		M22	M22>M1		M22>M1
3	1:10:1:10	1000:10000:1000:10000	SKP->SK	M1=M22	M1=M22	M1		M1	M1>M22		M1>M22
4	1:10:1:10	1000:10000:1000:10000	SKP->SK	M1=M22	M1=M22	M22		M22	M22>M1		M22>M1
1	1:10:1:10	10000:100000:10000:100000	SK->SKP	M22	M22>M1	M1		M1	M1>M22		M1>M22
2	1:10:1:10	10000:100000:10000:100000	SK->SKP	M22	M22>M1	M1		M1	M1>M22		M1>M22
3	1:10:1:10	10000:100000:10000:100000	SK->SKP	M22	M22>M1	M1		M1	M1>M22		M1>M22
4	1:10:1:10	10000:100000:10000:100000	SK->SKP	M22	M22>M1	M1		M1	M1>M22		M1>M22
1	1:10:1:10	10000:100000:10000:100000	SKP->SK	M22	M22>M1	M1		M1	M1>M22		M1>M22
2	1:10:1:10	10000:100000:10000:100000	SKP->SK	M22	M22>M1	M1		M1	M1>M22		M1>M22
3	1:10:1:10	10000:100000:10000:100000	SKP->SK	M22	M22>M1	M1		M1	M1>M22		M1>M22
4	1:10:1:10	10000:100000:10000:100000	SKP->SK	M22	M22>M1	M1		M1	M1>M22		M1>M22

### Sheet: M1 vs M2
Table S2 - Low resolution atlas for the behavior of the various architectures under varying parameters , ratios between signal transmission domains, and absolute proteins abundances. Parameter sets 1-4 are define in the parameter sets Tab.
This tab: Comparison between architectures M1-M22 under conditions where all architectures have the same abundances and ratios of abundance for comparable signal transmission domains.Column A - Parameter Sets. Column B - ratios between signal transmission domain abundances.
Column C - Absolute protein abundances for HK:RR1:Hpt:RR2. Column D - Is environmental signal modulating HK phosphorylation (HK->HKP) or dephosphorylation (HKP->HK)? Column E - Architecture with the lowest standard deviation/mean parameter, indicating a robustness in the
capacity to transmit environmental information. Column F - Rank of architectures from the lowest to the highest standard deviation/mean parameter, indicating a robustness in the capacity to transmit environmental information (Lowest rank>2nd lowest rank>...).
G - Architecture with the highest capacity to transmit information when signal intensity is low. H - Architecture with the highest capacity to transmit information when signal intensity is high. J - Rank of architectures ordered from highest >...> lowest capacity to transmit information
when signal intensity if low. K - Rank of architectures ordered from highest >...> lowest capacity to transmit information when signal intensity if high.
A	B	C	D	E	F	G		H	J		K
Parameter Set	Ratios between domains	PR copy number	Signal Modulation	Robustness of information transmission capacity		Maximal information transmission capacity			Ranks of maximal information transmission capacity
				Best architecture	Rank of architectures	Low signal		High signal	Low signal		High signal
1	1:1:1:100	10:10:1000:1000	SK->SKP	M1	M1>M2	M1		M2	M1>M2		M2>M1
2	1:1:1:100	10:10:1000:1000	SK->SKP	M1	M1>M2	M1		M2	M1>M2		M2>M1
3	1:1:1:100	10:10:1000:1000	SK->SKP	M1	M1>M2	M1		M2	M1>M2		M2>M1
4	1:1:1:100	10:10:1000:1000	SK->SKP	M1	M1>M2	M1		M2	M1>M2		M2>M1
1	1:1:1:100	10:10:1000:1000	SKP->SK	M2	M2>M1	M1		M2	M1>M2		M2>M1
2	1:1:1:100	10:10:1000:1000	SKP->SK	M2	M2>M1	M1		M2	M1>M2		M2>M1
3	1:1:1:100	10:10:1000:1000	SKP->SK	M2	M2>M1	M1		M2	M1>M2		M2>M1
4	1:1:1:100	10:10:1000:1000	SKP->SK	M2	M2>M1	M1		M2	M1>M2		M2>M1
1	1:1:10:100	100:100:1000:10000	SK->SKP	M1	M1>M2	M1		M2	M1>M2		M2>M1
2	1:1:10:100	100:100:1000:10000	SK->SKP	M1	M1>M2	M1		M2	M1>M2		M2>M1
3	1:1:10:100	100:100:1000:10000	SK->SKP	M1	M1>M2	M1		M2	M1>M2		M2>M1
4	1:1:10:100	100:100:1000:10000	SK->SKP	M1	M1>M2	M1		M2	M1>M2		M2>M1
1	1:1:10:100	100:100:1000:10000	SKP->SK	M2	M2>M1	M1		M2	M1>M2		M2>M1
2	1:1:10:100	100:100:1000:10000	SKP->SK	M2	M2>M1	M1		M1	M1>M2		M1>M2
3	1:1:10:100	100:100:1000:10000	SKP->SK	M2	M2>M1	M1		M2	M1>M2		M2>M1
4	1:1:10:100	100:100:1000:10000	SKP->SK	M2	M2>M1	M1		M1	M1>M2		M1>M2
1	1:1:10:1000	100:100:1000:100000	SK->SKP	M1	M1>M2	M1		M2	M1>M2		M2>M1
2	1:1:10:1000	100:100:1000:100000	SK->SKP	M1	M1>M2	M1		M2	M1>M2		M2>M1
3	1:1:10:1000	100:100:1000:100000	SK->SKP	M1	M1>M2	M1		M2	M1>M2		M2>M1
4	1:1:10:1000	100:100:1000:100000	SK->SKP	M1	M1>M2	M1		M2	M1>M2		M2>M1
1	1:1:10:1000	100:100:1000:100000	SKP->SK	M2	M2>M1	M1		M2	M1>M2		M2>M1
2	1:1:10:1000	100:100:1000:100000	SKP->SK	M2	M2>M1	M1		M1	M1>M2		M1>M2
3	1:1:10:1000	100:100:1000:100000	SKP->SK	M2	M2>M1	M1		M2	M1>M2		M2>M1
4	1:1:10:1000	100:100:1000:100000	SKP->SK	M2	M2>M1	M1		M1	M1>M2		M1>M2
1	1:1:100:1	100:100:10000:100	SK->SKP	M1	M1>M2	M1		M2	M1>M2		M2>M1
2	1:1:100:1	100:100:10000:100	SK->SKP	M1	M1>M2	M1		M1	M1>M2		M1>M2
3	1:1:100:1	100:100:10000:100	SK->SKP	M1	M1>M2	M1		M2	M1>M2		M2>M1
4	1:1:100:1	100:100:10000:100	SK->SKP	M1	M1>M2	M1		M1	M1>M2		M1>M2
1	1:1:100:1	100:100:10000:100	SKP->SK	M2	M2>M1	M1		M1	M1>M2		M1>M2
2	1:1:100:1	100:100:10000:100	SKP->SK	M2	M2>M1	M1		M1	M1>M2		M1>M2
3	1:1:100:1	100:100:10000:100	SKP->SK	M2	M2>M1	M1		M1	M1>M2		M1>M2
4	1:1:100:1	100:100:10000:100	SKP->SK	M2	M2>M1	M1		M1	M1>M2		M1>M2
1	10:10:1:10	1000:1000:100:1000	SK->SKP	M1	M1>M2	M1		M1	M1>M2		M1>M2
2	10:10:1:10	1000:1000:100:1000	SK->SKP	M1	M1>M2	M1		M1	M1>M2		M1>M2
3	10:10:1:10	1000:1000:100:1000	SK->SKP	M1	M1>M2	M1		M1	M1>M2		M1>M2
4	10:10:1:10	1000:1000:100:1000	SK->SKP	M1	M1>M2	M1		M1	M1>M2		M1>M2
1	10:10:1:10	1000:1000:100:1000	SKP->SK	M2	M2>M1	M1		M1	M1>M2		M1>M2
2	10:10:1:10	1000:1000:100:1000	SKP->SK	M2	M2>M1	M1		M1	M1>M2		M1>M2
3	10:10:1:10	1000:1000:100:1000	SKP->SK	M2	M2>M1	M1		M1	M1>M2		M1>M2
4	10:10:1:10	1000:1000:100:1000	SKP->SK	M2	M2>M1	M1		M1	M1>M2		M1>M2
1	10:10:100:1	1000:1000:10000:100	SK->SKP	M1	M1>M2	M1		M1	M1>M2		M1>M2
2	10:10:100:1	1000:1000:10000:100	SK->SKP	M1	M1>M2	M1		M1	M1>M2		M1>M2
3	10:10:100:1	1000:1000:10000:100	SK->SKP	M1	M1>M2	M1		M1	M1>M2		M1>M2
4	10:10:100:1	1000:1000:10000:100	SK->SKP	M1	M1>M2	M1		M1	M1>M2		M1>M2
1	10:10:100:1	1000:1000:10000:100	SKP->SK	M1	M1>M2	M1		M1	M1>M2		M1>M2
2	10:10:100:1	1000:1000:10000:100	SKP->SK	M1	M1>M2	M1		M1	M1>M2		M1>M2
3	10:10:100:1	1000:1000:10000:100	SKP->SK	M1	M1>M2	M1		M1	M1>M2		M1>M2
4	10:10:100:1	1000:1000:10000:100	SKP->SK	M1	M1>M2	M1		M1	M1>M2		M1>M2
1	10:10:1000:1	1000:1000:100000:100	SK->SKP	M2	M2>M1	M1		M1	M1>M2		M1>M2
2	10:10:1000:1	1000:1000:100000:100	SK->SKP	M2	M2>M1	M1		M1	M1>M2		M1>M2
3	10:10:1000:1	1000:1000:100000:100	SK->SKP	M2	M2>M1	M1		M1	M1>M2		M1>M2
4	10:10:1000:1	1000:1000:100000:100	SK->SKP	M2	M2>M1	M1		M1	M1>M2		M1>M2
1	10:10:1000:1	1000:1000:100000:100	SKP->SK	M2	M2>M1	M1		M1	M1>M2		M1>M2
2	10:10:1000:1	1000:1000:100000:100	SKP->SK	M2	M2>M1	M1		M1	M1>M2		M1>M2
3	10:10:1000:1	1000:1000:100000:100	SKP->SK	M2	M2>M1	M1		M1	M1>M2		M1>M2
4	10:10:1000:1	1000:1000:100000:100	SKP->SK	M2	M2>M1	M1		M1	M1>M2		M1>M2
